# From bats to humans: uncovering *ISG15* as a new resistance factor in type 1 diabetes

**DOI:** 10.64898/2026.04.02.713107

**Authors:** Eugenia Martin-Vazquez, Xiaoyan Yi, Maressa Fernandes Bonfim, Sayro Jawurek, Priscila L. Zimath, Arturo Roca-Rivada, Junior Garcia Oliveira, Jose Maria Costa-Junior, François Pattou, Julie Kerr-Conte, Montserrat Nacher, Eduard Montanya, Erwin Ilegems, Johnna D. Wesley, Alexandra C. Title, Burcak Yesildag, Tzachi Hagai, Anne Op de Beeck, Decio L. Eizirik

## Abstract

Viral infections are one of the main environmental factors triggering type 1 diabetes (T1D). Pancreatic alpha cells are more resistant than beta cells to diabetogenic viruses, partially explaining their survival in T1D. Similarly, bats have enhanced viral resistance, suggesting putative convergent evolution in antiviral mechanisms. Herein, we compared global gene expression in bat fibroblasts under basal conditions or exposed to double-stranded RNA to human alpha and beta cells and found that alpha cells exhibit greater similarity than beta cells to the antiviral responses of bat cells, as well as stronger intrinsic resistance to viral infection. Interferon-stimulated gene 15 (ISG15), a key regulator of antiviral responses in humans and bats, has higher expression in alpha compared to beta cells in five single-cell RNASeq datasets from human islet cells and in human induced pluripotent stem cell (hiPSC)-derived alpha-like cells. *ISG15* knockdown in human insulin-producing EndoC-βH1 cells and human islets increases apoptosis under basal conditions and after IFNα exposure, exacerbates IFNα responses and increases cell death and viral production after infection with the diabetogenic virus coxsackievirus B1, while its overexpression protects EndoC-βH1 cells from the virus. Collectively, the present results demonstrate that alpha cells but not beta cells have similarities with the virus resistance gene program present in bats and identify *ISG15* as an important factor for islet cells to cope with viral and diabetogenic stresses.
