## Supplemental Table S1 for "From bats to humans: uncovering *ISG15* as a new resistance factor in type 1 diabetes"

### Sheet: 457 genes
Table S1. Upregulated genes in bat fibroblasts stimulated with poly(I:C) and in basal alpha cells compared with basal beta cells
The gene list was derived from the RRHO analysis (see Figure 1A) and used to perform functional enrichment (See Figure 1B-C).
Symbol
A1CF
AADAC
ABCA4
ABCG4
ABTB2
ACKR2
ADCY10
ADCY4
ADORA1
ADORA2A
ADRB1
AICDA
AIF1
AIFM3
ALAS1
ALK
ALOX15
ALPK1
AMBP
AMH
AMN
AMPD1
ANGPTL6
ANKRD22
ANXA10
AOC1
APOA1
APOBEC3F
AQP10
AQP7
AREG
ARL14
ARRDC4
ART3
ASIC1
ASPDH
ATP2A1
ATP2C2
ATP6V0A4
ATP8A2
AZGP1
B2M
B3GNT4
BATF2
BBC3
BCL10
BCL11A
BCL3
BCO1
BGLAP
BNIPL
BTC
BTG2
C8G
CA9
CACNA2D2
CACNA2D3
CAMSAP3
CARD9
CATSPER3
CCDC13
CCDC27
CCL16
CCL20
CCR4
CD164L2
CD40
CD7
CD74
CDC42EP2
CDH16
CDH8
CDHR2
CEACAM16
CEACAM19
CEP55
CHADL
CHGA
CHKA
CHRM5
CHRNA10
CHST4
CLDN6
CLEC4A
CLMN
CNTF
CNTN1
COL25A1
COL26A1
COL27A1
COL2A1
COL4A4
COL9A2
CPA2
CPLX4
CRABP2
CRTAC1
CSF1
CSF3
CTSW
CTTNBP2
CTTNBP2NL
CX3CL1
CYSLTR2
DCLK3
DDC
DND1
DPEP1
DPP4
DPYS
DQX1
DSG2
DTX1
DTX3L
EFCAB5
EFNB1
EHD1
EHF
ELAVL3
ELF4
ELL
EPN3
EPPK1
ERAS
ERBB3
ERP27
ETV7
F10
FAM131C
FAM163A
FAM180B
FAM229A
FAM50B
FAM83F
FBXL22
FCER1G
FER1L6
FERMT3
FEZ1
FGF11
FGF18
FLRT1
FOSL1
FOXA1
FOXA3
FXYD3
GADD45A
GAL
GAL3ST1
GARNL3
GATA6
GATM
GCG
GCH1
GHRL
GIPC3
GJC2
GLT1D1
GNG3
GP5
GPBAR1
GPR143
GPR179
GRAP2
GRIK4
GRM7
GUCY2D
HAL
HCRT
HCST
HIF3A
HIPK4
HK3
HNF1B
HNF4G
HOXB4
HS3ST3A1
HSH2D
HTR6
HUNK
ICAM5
IFI6
IFIH1
IGDCC3
IGSF10
IKBKE
IL10RA
IL12RB2
IL15RA
IL1RL2
IL22RA1
INTS6
IRF1
ISG15
ISG20
ITGA2B
ITGB8
ITPKC
JAK2
JSRP1
KANK3
KCNAB1
KCNC2
KCND1
KCND3
KCNH4
KCNJ10
KCNK7
KCNT2
KISS1
KL
KLB
KLF11
KRT17
KRT19
LAG3
LGI4
LGSN
LIPG
LRRC43
LRRTM2
LSR
LTA
LY6E
LY6G6C
LYVE1
MAP7D2
MARCKSL1
MAT1A
MBOAT4
MCHR1
MET
MFNG
MGAT3
MGLL
MLLT11
MMP11
MMP21
MOBP
MSANTD1
MSS51
MT3
MTMR11
MUC1
MUC13
MYC
MYH15
MYO18B
MYO1G
MYPN
NECTIN2
NECTIN4
NEFH
NEURL3
NFE2L3
NFKB1
NFKB2
NFKBIA
NHLH1
NLGN3
NMI
NNAT
NPFFR2
NR1H3
NR1I2
NR4A1
NR4A3
NRG2
NYAP2
OCLN
OTOF
OVOL1
OXER1
PAQR6
PARVG
PBX4
PCDH17
PCDH19
PCED1B
PCF11
PDE11A
PDE9A
PDGFD
PERM1
PHLDA1
PLA2G1B
PLAUR
PLEKHS1
PLPPR5
PMAIP1
PNMT
PNOC
PPARGC1A
PPP1R14D
PPP1R15A
PPP1R27
PPP2R2B
PPP4R4
PPY
PRKCG
PRRG4
PRSS12
PRSS8
PSMB10
PSMB8
PSMB9
PSME2
PSPN
PTGER1
PTPN22
PVR
PXK
PXT1
PYGM
QRICH2
RAB20
RAB37
RAB7B
RAD51AP2
RAP2B
RAPGEF4
RAPSN
RASGRP2
RASSF1
RBM44
REG4
RELB
REM2
RET
RFX6
RIPK1
RND1
RNF212B
RNF225
RNF43
RSAD2
RSPH6A
S100P
S1PR2
SALL4
SAMD5
SAP25
SBSN
SCG2
SCG5
SCN4A
SCN5A
SEC14L3
SERPINA4
SERPINB9
SERPINC1
SERPIND1
SERTAD1
SERTAD3
SEZ6
SFN
SFTPD
SH2D4B
SH3PXD2B
SLA2
SLC10A5
SLC17A1
SLC17A2
SLC17A8
SLC1A7
SLC28A1
SLC39A5
SLC44A3
SLC44A4
SLC4A9
SLC5A1
SLC5A10
SLC5A5
SLC6A15
SLC6A16
SLC7A2
SLC9A2
SLC9A7
SMAGP
SMCO2
SMIM22
SMIM24
SMPD3
SOCS1
SORBS1
SOST
SPATA2
SPRN
SSTR2
STAC3
STAP2
STARD9
SUCNR1
SUSD2
SYNDIG1
SYNDIG1L
SYT2
SYT3
TAC1
TACR1
TCAP
TCF24
TEX35
TFR2
TGIF2
TGM1
TICAM1
TLL1
TLR2
TM4SF4
TM4SF5
TMCO2
TMEM150B
TMEM236
TMEM253
TMEM262
TMEM81
TMPRSS2
TNFAIP6
TNFRSF18
TNFSF10
TOX3
TP53TG5
TRAF2
TREH
TRIM10
TRIM55
TRIM67
TSPAN33
TTLL6
TUBA8
TUBB1
TXNIP
UBE2U
UCP1
UPK3A
USP18
VEGFC
VGF
VIL1
VMO1
VSTM2L
VWA7
WDR87
WFIKKN1
WIPF3
YIPF7
ZC3H12A
ZDHHC14
ZFP36
ZFR2
ZNF217
ZNF296
ZNF541
ZNF710
ZNRF1
ZSCAN4
