## Supplemental Table S2 for "From bats to humans: uncovering *ISG15* as a new resistance factor in type 1 diabetes"

### Sheet: Sheet1
Table S2. Top 300 differentially expressed genes specific to alpha or beta cells.
Using the HPAP FACS-purified bulk RNA-seq dataset, we defined alpha-specific genes as the top 300 upregulated in the alpha vs. beta comparison, and beta-specific genes as the bottom 300.
Alpha cell-specific genes	Beta cell-specific genes
SPOCK3	TWF2
GC	ATP2B2
POPDC3	LRFN2
GCG	GPM6A
DPP4	HHATL
CRH	SLC27A6
STK32B	NRG3
APOH	BPIFC
GZMB	LRRTM3
IRX1	PCDH7
TM4SF4	RIMBP3
LOXL4	OLIG1
PPY	SIX3
IRX2	MAFA
SLC6A19	ADCYAP1
FAP	ZMAT4
SYTL5	NEFL
FEV	ADAMTS5
PTPRT	WSCD2
SPINK4	P2RY1
CACNG7	CAPN13
NSG2	KIRREL3
GLT1D1	TRPM5
ADAMTS18	TH
F10	IGSF11
BAIAP2L2	FBN2
CDHR5	PHACTR3
GJA3	GRIN2A
IL1R2	SP5
VSTM2A	SLC2A2
FRMPD3	PLCH2
HS3ST5	IAPP
IL18R1	IGF2
GRIN3A	CD5
SGCZ	GABRA2
F13A1	UNC5D
GLI3	GABRA3
CCK	P2RX2
VSTM2L	SLC17A6
RIMS4	RGS16
FXYD5	ANTXR1
TM4SF5	NKX6-3
FABP5	LPAR4
GALNTL6	INSRR
ADORA2A	MAMDC2
SLITRK1	CHST8
STC2	SIX2
TTR	TXLNB
HAO1	DLK1
DCC	LRRTM1
STK32A	TGFBR3
KCNIP1	TCHH
SERPIND1	GLP1R
CSGALNACT1	ADRA2A
LDB2	KIF26A
NEURL1B	SLC24A2
HS3ST3A1	APBB1IP
AVPR1B	OLIG3
FXYD3	TNS1
REG4	RASGRF2
MAOB	KCNH7
PAPPA2	ESR1
SPHKAP	PAX5
ABCA4	PTGS2
TRIM71	SULF2
MATR3	HSPB6
MYO10	PPP1R16B
RAMP2	SFTPA1
CEACAM16	HADH
GATA6	VAT1L
MUC13	GRIN2D
HS3ST3B1	KLF14
TMPRSS9	ERMN
TRIM55	GDNF
STMN4	HCN1
IGFBP2	TM6SF2
MBOAT4	SSTR4
SLC26A1	EPDR1
CGA	KCNQ2
HMGCS2	ANKRD34C
YBX2	NIPAL4
MFNG	ARHGAP42
FGA	PLA2G4A
NNAT	RNF186
ABCG2	PCSK9
CRTAC1	DACH2
SLC38A8	CHODL
CRYBA2	RXRG
POU6F2	KLHL34
VEGFC	GRIA4
MGAT3	CTNNA3
NPNT	CABLES1
CLDN18	CD8A
SLC39A12	RYR2
DMD	TMEM150C
PPP2R2B	PRTG
TMEM176A	EPHA8
ADRB1	MPEG1
SCN5A	NTN1
TMEM176B	DOCK10
LPAR1	ARG1
SEMA3E	CHL1
IGFBPL1	NRG1
LAT2	GSN
PTGER3	SLC2A10
ITGA7	GCGR
VIM	MEG3
GPC6	ENTPD3
EYA1	NEFM
KISS1	KCNQ3
KCNJ3	UNC5A
CARTPT	OXGR1
PYROXD2	ASCL1
ANO3	PTPRU
FGFR4	UNC5C
CRYM	NPTX2
UBE2C	PPM1E
NT5E	NECAB1
FIGN	SGIP1
SPOCK2	ITGA10
EPHA3	THBD
UCN2	RAPGEF5
EVC2	BMP5
FGG	CALD1
TMPRSS2	CLIC6
CKMT2	SERTAD4
PBK	PRPH
PHGR1	MRGPRE
WIPF3	TMEM108
DGAT2	CASR
COL9A2	OLFM1
CALCA	SLC6A6
EPHX3	ANGPTL2
RNASE4	PEX5L
VWA2	RFX4
TMEM45B	SLC35D3
GRM8	STEAP3
FAIM2	KCNH1
MKI67	SYT16
CSMD1	CDHR1
ASS1	FOXE1
RAD51AP2	CCND1
C8B	CPXM2
FAM163A	SEMA6A
ANO9	SIPA1L2
CCRL2	G6PC2
NPFFR2	TSHZ3
ARRB1	SYNE2
CDO1	DAPL1
HABP2	SLC2A12
PLIN3	SOD3
ZFR2	KCNA2
DPF1	TIMP2
CACNA1I	SLC15A3
LDHC	SPP1
NBL1	BMPER
ASTN1	FBXO39
MECOM	TSHZ2
CNIH3	CADM2
NDST4	CD86
TAC1	NAALAD2
KCNAB1	CNGA3
MAMLD1	IGSF1
FAM83B	CCDC33
RELN	KCNF1
AMN	TEKT1
EPHA4	MYCN
VIL1	HDAC9
TRPC4	SPINK2
ANKRD61	DOCK2
AJAP1	SLCO3A1
SLC44A3	PDE3A
LY6G6C	SLC27A2
BVES	FAM13C
ANG	CHRNA3
ASPM	BNC2
TJP2	NAT8L
UGT2A3	PIK3R5
IL7	NPY
SLC44A4	VAX2
CLU	DNAJC22
PLXDC2	LRRN3
TCN2	SLC18A2
STAC	CD9
TK1	WLS
PAQR7	MAPT
CD36	GUCY1A2
ANXA10	HS3ST2
RNF144A	APOBEC2
F2	PCSK1
IL10RA	TUBB2B
SMOC1	FOXN4
GCNT2	SPAG6
LDHA	IL5RA
SNTG2	C1QTNF1
MRC1	EYA2
PDK3	ASB5
ARSJ	VAV3
LY6K	PTGER2
CCNA2	ALOX5
USH1C	PRUNE2
SLC16A5	SNCB
EGFL7	SYNM
GTSE1	TNFRSF11A
AFF2	CRYBG3
CDC45	MAGEE2
COTL1	MAEL
DSCAM	MUC19
AOX1	CDH19
VSNL1	TMEM132C
MYC	KLHL14
COL25A1	FAT1
IL13RA2	RFX8
FRMD4B	PALMD
LHX3	DCX
EFNB2	NCAN
TTN	VWA3B
APOA1	DOCK11
GAL3ST1	ARHGAP18
CNFN	SLC9A9
LHFPL1	CDH22
IL13	NTNG2
PLXNB3	PLXNA4
SNAI3	SYT1
TSPAN15	PFKFB2
PRX	BARHL1
PABPC4L	CYYR1
AMBP	ZSWIM2
PLS3	GPR61
GLDC	MSR1
RAD54L	HMOX1
FAR2	SLC45A3
SORBS1	CYS1
FXYD6	KCNJ16
TNFRSF18	TMEM37
HECW2	RBMS1
S100A16	COPZ2
DOK6	ROBO1
LIPC	PTPRK
TUBB1	SULF1
BUB1B	PON1
TEAD3	ADAM19
TM4SF1	BEND6
ELAVL3	MMP17
CHD5	ANKRD6
CCDC141	RASD2
PENK	ZCCHC12
NEURL3	KCTD8
SLCO2A1	ILDR1
SYDE2	OPRD1
PMAIP1	BHLHE41
CCDC73	NXPH3
SELENBP1	RNASEL
KIFC1	RPH3A
IGSF21	DMRTA1
KCNC2	SSPN
CEP55	CNKSR2
SLC10A5	GCNT4
DPEP1	GPR183
BCAR3	SHISA6
CPNE7	IL20RA
KCNC1	CHAD
TCAP	KCNA1
PPM1J	FOXD2
CSDC2	CYP2U1
GPR179	DNM3
CALHM2	SFRP4
S100Z	CDH2
RHOC	NPPC
BARD1	CLVS1
SH3RF1	GFRA1
TGM7	OLFML2B
KCNK7	GREB1
DTX1	SOX10
LMO4	EDNRA
CRHBP	EFHD1
UPB1	LPAR5
FST	TEC
KLB	PHYHIP
GSTA1	ITGA4
TRPV2	FGD3
RPRM	MORN5
PPARGC1B	PKIB
OSBPL1A	TPPP3
RAB20	VWA3A
PPP1R3B	ST6GAL1
CILP2	SLC1A3
VIPR1	CD177
HMMR	CLVS2
NTRK2	ITGBL1
UBE2U	NDRG4
BAMBI	CDKN1C
TGFBR2	TSPAN1
ERBB3	ANKRD33
A1CF	XDH
PLCE1	ANO5
DOCK8	TUBB2A
RIMS3	NCAM2
CHAC1	GAP43
CADM4	DKK3
