## Supplemental Table S3 for "From bats to humans: uncovering *ISG15* as a new resistance factor in type 1 diabetes"

### Sheet: Table S3
Table S3 - The viral resistance and tolerance association values for alpha- and beta-cell specific genes, related to Figure 2A-D.
This table shows transformed or correlation values for viral tolerance and resistance programs of alpha and beta cell–specific genes. Coordinate values were derived from a previous study (Cohn et al., 2022, Cell Syst, doi: 10.1016/j.cels.2022.11.004) that integrated lung transcriptomic and physiological responses to influenza infection across 33 mouse strains, projecting genes onto resistance and…
Alpha specific genes
Gene	Coordinate.on.axis.T	Coordinate.on.axis.R	Gene.to.T.correlation	Gene.to.R.correlation
A1CF	-0.150105	-0.00189994	0.0911066	0.107962
ABCA4	-0.081309	0.215653	0.166147	-0.132556
ABCG2	-0.265769	0.283089	-0.649058	0.171265
ADAMTS18	-0.0808123	-0.185649	-0.116876	-0.215545
ADORA2A	0.455212	0.0476055	0.499222	0.439918
ADRB1	0.313044	-0.280138	0.432684	-0.550245
AFF2	-0.0553746	0.0628618	-0.253124	-0.260383
AJAP1	-0.204931	-0.0708906	0.102492	-0.13843
AMBP	-0.0240974	0.035832	0.0688851	0.249627
AMN	0.236589	-0.135496	0.319008	0.412024
ANG	0.046889	-0.36054	-0.0531156	-0.584672
ANKRD61	0.172477	0.126179	0.0601913	-0.164437
ANO3	-0.0958259	-0.0720727	-0.172663	-0.0955169
ANO9	-0.0191316	-0.194661	0.0848912	0.129503
ANXA10	-0.0486003	0.388764	-0.0150436	0.579536
AOX1	-0.259535	-0.268255	-0.211973	-0.536731
APOA1	-0.190595	-0.092371	0.0745115	0.106827
APOH	-0.00951202	0.277689	0.00788723	0.125597
ARRB1	0.210019	-0.310068	0.271788	-0.563447
ARSJ	0.190867	0.00552223	-0.105637	-0.102849
ASPM	-0.357543	0.128152	-0.19132	0.472286
ASS1	0.26533	0.178056	0.43326	0.634216
ASTN1	0.0577714	0.174999	0.0789342	0.0117156
AVPR1B	-0.226488	-0.203362	-0.0493052	-0.0395213
BAIAP2L2	0.115484	-0.200234	0.173835	-0.531179
BAMBI	0.143851	-0.0817788	-0.105935	-0.300202
BARD1	-0.281129	-0.000122542	-0.00569876	0.432058
BCAR3	0.0639015	0.0255033	0.130077	-0.17878
BUB1B	-0.249982	0.0785857	-0.0472559	0.349546
BVES	0.0862989	-0.114825	0.097395	-0.296001
C8B	-0.0689689	0.0777934	0.0707637	0.0931865
CACNA1I	0.23634	-0.136477	0.194709	-0.0596884
CACNG7	0.449437	-0.101836	0.549779	-0.270161
CADM4	0.26827	-0.208206	0.250027	-0.303041
CALCA	-0.139829	0.0684981	0.0257096	0.153768
CALHM2	0.303908	-0.281584	0.402968	-0.20296
CARTPT	0.230644	0.241707	0.105059	0.185701
CCDC141	-0.118232	-0.417781	-0.212971	-0.612241
CCDC73	0.16049	0.0351748	-0.0597175	-0.0574806
CCK	0.026707	0.254027	0.0893559	0.245245
CCNA2	-0.206664	0.207171	0.034674	0.602629
CCRL2	0.0800221	0.436217	0.0990934	0.73231
CD36	-0.362323	0.0392127	-0.726478	-0.327932
CDC45	-0.045212	0.290264	0.036222	0.574823
CDHR5	0.174728	0.0205116	0.210273	0.288762
CDO1	-0.0632393	0.315028	-0.209773	0.2932
CEACAM16	0.148836	0.240798	0.407361	0.167554
CEP55	-0.260493	0.0630216	-0.0429925	0.558073
CGA	-0.071341	-0.0284215	-0.0208094	0.0136203
CHAC1	0.317015	0.044766	0.334987	-0.0198803
CHD5	0.0496391	-0.238918	-0.0416987	-0.242709
CILP2	0.162845	-0.194075	0.29072	-0.218275
CKMT2	0.00594888	-0.267599	-0.110898	-0.289246
CLDN18	-0.160226	-0.405325	-0.329506	-0.598064
CLU	0.14485	0.101865	0.437639	0.363086
CNFN	0.0603881	0.201148	0.157366	0.189862
CNIH3	0.112197	-0.184688	0.0203545	-0.195293
COL25A1	-0.195284	0.0313923	-0.132044	0.0121666
COL9A2	0.0296971	-0.220099	-0.0213364	-0.0913432
COTL1	0.444667	0.109655	0.687197	0.434998
CPNE7	-0.0330264	-0.167292	0.311315	-0.120975
CRH	-0.188046	0.156589	0.159587	0.409278
CRHBP	-0.145952	-0.13195	0.028062	-0.0335702
CRTAC1	0.256416	0.227691	0.0979202	0.00918103
CRYBA2	0.165768	-0.174198	0.0742449	-0.113972
CRYM	0.00966608	0.0455416	0.0537384	0.213361
CSDC2	0.308325	-0.288119	0.411272	-0.705703
CSGALNACT1	-0.211252	0.325716	-0.486295	0.0216834
CSMD1	-0.0106685	0.252747	0.151896	0.180493
DCC	-0.00500719	-0.27064	-0.0908292	-0.0183683
DGAT2	0.315247	-0.126043	0.443225	-0.19053
DMD	-0.178354	-0.368494	-0.210255	-0.387339
DOCK8	0.115681	-0.28354	0.286734	-0.086281
DOK6	-0.00519113	0.00801209	-0.039234	0.00412718
DPEP1	0.0753083	-0.332709	0.193527	-0.512217
DPF1	0.308564	-0.0782104	0.253073	-0.133673
DPP4	-0.180152	-0.331314	-0.597344	-0.489085
DSCAM	0.032876	-0.00713349	0.101441	0.000727573
DTX1	0.296869	-0.24653	0.439014	-0.309987
EFNB2	0.133262	-0.342971	-0.0731517	-0.711426
EGFL7	0.302629	0.0725922	0.274084	-0.190341
ELAVL3	-0.0320191	0.0988253	0.0919874	-0.0554782
EPHA3	-0.0136858	0.301338	-0.319645	-0.0385094
EPHA4	-0.0786383	0.264038	-0.158358	0.00344535
EPHX3	0.319304	-0.055983	0.281913	-0.17944
ERBB3	-0.060905	-0.459532	-0.0158528	-0.693876
EVC2	0.202032	-0.237487	0.107449	-0.336714
EYA1	-0.249542	-0.257256	-0.279217	-0.509788
F10	0.147466	0.328715	0.244967	0.642909
F13A1	-0.0129503	0.378617	-0.0037557	0.720896
F2	0.00161258	-0.204271	0.0721711	0.0517213
FABP5	-0.0720529	-0.0879686	-0.101217	-0.0518967
FAIM2	0.240743	-0.343855	0.299618	-0.69934
FAM163A	0.212907	0.184573	0.14365	-0.0387728
FAM83B	-0.391625	-0.170774	-0.527083	-0.25788
FAP	-0.223732	0.180054	-0.153324	0.68007
FAR2	-0.00614872	-0.189038	0.0468925	-0.036977
FEV	0.0690387	-0.101271	0.0857123	-0.0371914
FGA	-0.252983	0.0631283	0.0399016	0.21397
FGFR4	0.345438	-0.205131	0.277286	-0.640017
FGG	-0.196823	0.0424198	-0.0450838	0.153941
FIGN	-0.286562	-0.30427	-0.353607	-0.512689
FRMD4B	-0.246102	0.10933	-0.0660561	0.0342395
FRMPD3	0.0252157	-0.273299	0.0318368	-0.0880107
FST	-0.0721663	0.287148	-0.0262493	0.435601
FXYD3	0.235781	-0.114075	0.0492497	-0.286142
FXYD5	0.296229	0.161938	0.453458	0.517742
FXYD6	0.104708	-0.0771602	0.139186	-0.00477047
GAL3ST1	0.0651037	-0.445978	0.305505	-0.709377
GALNTL6	-0.324156	-0.213969	-0.21261	0.0211399
GATA6	0.0634798	-0.387316	-0.0262605	-0.676549
GC	0.119076	-0.0142961	-0.030709	0.0526058
GCG	0.0551768	0.220097	-0.047726	0.712384
GCNT2	-0.199523	0.228389	-0.268422	0.552529
GJA3	0.198026	0.140547	0.170369	-0.0699203
GLDC	0.153245	-0.142391	0.0705155	0.287762
GLI3	0.337681	-0.00811036	0.24123	-0.121862
GLT1D1	0.0174916	0.116761	-0.041191	-0.280023
GPC6	-0.00324277	-0.350062	-0.127767	-0.582898
GPR179	-0.122142	-0.240803	0.0937029	0.0240901
GRIN3A	0.00234983	-0.106976	0.0319724	-0.120708
GRM8	-0.171382	-0.0455385	-0.00519415	0.342176
GSTA1	-0.00591608	0.286203	-0.0166749	-0.26715
GTSE1	0.374545	0.049852	0.484461	0.451995
GZMB	0.0022986	0.0856975	0.0975576	0.760756
HABP2	-0.0691571	-0.268759	0.0997044	0.0946014
HAO1	-0.259107	0.0930905	0.0016157	0.100821
HECW2	-0.0812425	0.0122699	-0.279005	-0.255571
HMGCS2	0.0664159	0.00625475	0.0459667	-0.384674
HMMR	-0.226335	0.0764602	-0.214497	0.471092
HS3ST3A1	0.0153585	-0.119836	0.0846453	-0.338492
HS3ST3B1	0.119015	-0.0715738	0.175727	-0.173764
HS3ST5	0.175862	-0.0199514	0.0590294	-0.137781
IGFBP2	0.0807661	-0.103784	0.193172	-0.244918
IGFBPL1	0.09005	-0.0583976	0.124806	0.0700904
IGSF21	0.276464	0.093149	0.123179	-0.133018
IL10RA	0.288529	0.173671	0.250509	0.768275
IL13	0.251183	0.0804584	0.106017	0.127073
IL13RA2	-0.178834	0.24573	-0.147012	0.606336
IL18R1	-0.398593	-0.0359026	-0.52751	0.133021
IL1R2	-0.0363267	0.475575	0.0586254	0.828438
IL7	-0.344972	-0.122092	-0.48023	-0.247744
IRX1	0.331894	-0.275065	0.565486	-0.476937
IRX2	0.0377602	-0.473615	0.0733651	-0.603665
ITGA7	0.232385	-0.210672	0.431839	-0.018336
KCNAB1	-0.0637455	0.21822	-0.157922	0.403285
KCNC1	0.000358079	-0.142905	0.111721	-0.095409
KCNC2	-0.0162584	-0.233572	-0.139488	-0.141179
KCNIP1	0.00419606	0.254003	0.0478844	0.225826
KCNJ3	-0.166959	-0.213672	-0.125201	-0.419315
KCNK7	0.246564	-0.104693	0.164017	-0.329711
KIFC1	0.0329026	0.126044	0.0974749	0.500188
KISS1	0.127011	0.0357437	0.0730974	-0.140114
KLB	0.138033	-0.105614	-0.0315679	-0.215286
LAT2	0.0149398	0.364352	0.183591	0.808347
LDB2	-0.0604656	-0.211668	-0.224848	-0.429632
LDHA	-0.0953836	0.228135	0.140475	0.606013
LDHC	0.0453235	-0.205462	-0.104931	0.121728
LHFPL1	0.104366	-0.22184	-0.134923	-0.185614
LHX3	0.236717	0.0437988	0.0704262	0.0892366
LIPC	-0.0172911	0.00266463	0.127881	0.234493
LMO4	-0.192192	0.313572	-0.213767	0.546381
LOXL4	0.210633	0.231154	0.42039	0.423383
LPAR1	0.302446	0.247401	0.482996	0.385563
LY6G6C	-0.0052692	0.196774	0.113605	-0.120552
LY6K	-0.0778372	0.071637	0.100887	0.145851
MAMLD1	0.27006	-0.22811	0.344419	-0.527553
MAOB	-0.231282	-0.377915	-0.466546	-0.642466
MATR3	-0.365545	0.177328	-0.846531	0.168765
MBOAT4	-0.108462	0.195541	0.00178106	0.0136004
MECOM	-0.280656	-0.32308	-0.386877	-0.638732
MFNG	0.374611	-0.196796	0.564833	-0.340273
MGAT3	0.047703	-0.528729	0.0406973	-0.690721
MKI67	-0.28059	0.151411	-0.102003	0.480542
MRC1	-0.309385	-0.0640225	-0.455179	-0.227179
MUC13	0.0878958	0.321326	0.0905983	0.120955
MYC	0.124553	0.425617	0.330707	0.72761
MYO10	0.341331	-0.142267	0.268578	-0.46738
NBL1	0.406839	-0.212868	0.729108	-0.430293
NDST4	0.0421266	0.116206	-0.0622526	-0.218712
NEURL1B	0.381561	-0.162822	0.251547	-0.554875
NEURL3	0.0133222	0.455068	0.110736	0.75905
NNAT	0.410392	-0.161839	0.450256	-0.200835
NPFFR2	0.0345967	-0.101334	-0.120472	0.0554048
NPNT	0.125034	-0.428111	0.01917	-0.744706
NSG2	0.0152784	-0.0594362	0.0686538	0.108446
NT5E	-0.295752	0.18227	-0.344427	0.222117
NTRK2	-0.125785	0.110179	0.16635	0.0401259
OSBPL1A	-0.217974	-0.182067	-0.267205	-0.380079
PABPC4L	-0.281454	-0.147629	-0.485237	-0.260727
PAPPA2	-0.0970069	0.197768	0.125383	0.156388
PAQR7	0.314843	-0.261926	0.484806	-0.596239
PBK	-0.2308	0.190513	-0.128437	0.576237
PDK3	-0.321813	0.215389	-0.297666	0.629257
PENK	-0.00886081	-0.268769	-0.172443	-0.196748
PHGR1	0.0920388	-0.167783	0.15859	-0.0463902
PLCE1	-0.047426	-0.45129	-0.314901	-0.593584
PLIN3	0.335361	-0.156666	0.315346	-0.479088
PLS3	-0.432075	0.0773408	-0.838402	-0.0532644
PLXDC2	-0.105858	-0.0246318	-0.34681	-0.394309
PLXNB3	0.154139	-0.167848	0.28732	-0.103194
PMAIP1	-0.162413	0.298522	-0.360844	0.442971
POPDC3	0.199015	0.0164355	0.0106357	-0.154567
POU6F2	-0.020568	-0.314252	-0.0440703	-0.174998
PPARGC1B	0.220044	-0.15606	0.451034	-0.248993
PPM1J	0.27091	0.184594	0.398836	0.144703
PPP1R3B	-0.220901	0.163789	0.146391	0.404699
PPP2R2B	-0.121766	-0.466663	-0.237928	-0.662618
PPY	0.213857	0.0607963	0.243731	0.221321
PRX	0.29765	0.0277574	0.485178	-0.195195
PTGER3	-0.137621	-0.048168	-0.00891938	-0.0233718
PTPRT	-0.0204288	-0.183297	0.0534537	-0.101924
PYROXD2	0.131076	-0.215384	0.0828796	-0.378626
RAB20	0.0636869	0.454171	0.189986	0.776173
RAD51AP2	0.105682	0.0948087	-0.200211	-0.000905335
RAD54L	-0.00205783	0.214825	-0.116426	0.201341
RAMP2	0.374751	-0.104858	0.522712	-0.299619
REG4	0.246598	-0.0233262	0.0966596	-0.031805
RELN	-0.315752	-0.186704	-0.230013	-0.232313
RHOC	0.241048	0.308122	0.41558	0.666775
RIMS3	0.211912	-0.0492568	0.312895	-0.0709473
RIMS4	-0.0913969	-0.216283	0.0382099	-0.26947
RNASE4	-0.175907	-0.305689	-0.31804	-0.557396
RNF144A	0.116989	-0.357481	-0.0989384	-0.596043
RPRM	0.0134299	-0.228268	0.0451783	-0.418626
S100A16	-0.000152869	0.00970098	-0.072883	-0.0644168
S100Z	-0.259448	-0.094965	-0.101844	-0.0973557
SCN5A	0.109014	-0.319837	0.189365	-0.420835
SELENBP1	0.185292	-0.269846	0.245667	-0.350552
SEMA3E	-0.263782	-0.340049	-0.425945	-0.617189
SERPIND1	0.0286937	0.0311611	-0.155726	0.190149
SGCZ	0.00335074	0.179374	0.0466848	0.107901
SH3RF1	0.191787	-0.395007	0.317172	-0.640785
SLC10A5	-0.256618	-0.370355	-0.454735	-0.415622
SLC16A5	0.149766	-0.152832	0.00988709	-0.0554269
SLC26A1	0.0690946	0.210927	0.16895	0.0606788
SLC38A8	-0.0468194	0.187339	0.106564	0.0050693
SLC39A12	-0.0249041	-0.184909	-0.0305965	-0.271772
SLC44A3	-0.0228191	-0.471721	-0.00449141	-0.708858
SLC44A4	0.053757	-0.471381	0.16028	-0.524522
SLC6A19	0.0653265	0.188597	0.169464	0.382497
SLCO2A1	0.459248	-0.0430186	0.665401	-0.265405
SLITRK1	0.0681056	0.0161102	0.0791616	-0.0619138
SMOC1	0.379064	0.011218	0.453016	-0.205624
SNAI3	0.357947	0.19498	0.42367	0.520725
SNTG2	0.0465778	-0.184442	-0.0352318	0.0289262
SORBS1	0.0441216	-0.250837	0.146612	-0.366246
SPHKAP	-0.058411	-0.0348564	-0.0667351	-0.265222
SPINK4	0.00173208	-0.277509	-0.300861	-0.426301
SPOCK2	0.132282	-0.407429	0.334834	-0.639823
SPOCK3	-0.0732046	-0.0994306	-0.0857357	-0.120941
STAC	0.240684	-0.111453	0.245195	-0.134962
STC2	0.0882221	0.3563	0.105633	0.0285626
STK32A	-0.249545	-0.00573878	-0.228686	-0.0423344
STK32B	0.0876008	0.0627209	0.123658	-0.160813
STMN4	0.0625729	-0.127835	0.112745	-0.0685846
SYDE2	-0.218244	-0.304887	-0.355294	-0.470294
SYTL5	-0.138021	-0.0525453	-0.291427	-0.0664176
TAC1	0.0270994	0.00643773	0.0405406	0.184403
TCAP	0.198887	-0.21809	0.235948	-0.316953
TCN2	0.307735	-0.160968	0.519711	-0.288892
TEAD3	0.408925	-0.199338	0.682384	-0.405035
TGFBR2	0.214841	0.284331	0.310122	0.32798
TGM7	0.201319	-0.0407003	-0.0215176	-0.104851
TJP2	0.0813328	-0.0763272	0.260716	-0.245158
TK1	0.226793	0.0733584	0.379931	0.35876
TM4SF1	-0.309146	0.150209	-0.578892	0.203823
TM4SF4	-0.12926	-0.173469	0.055901	0.0810145
TM4SF5	-0.0653671	0.378952	0.0453287	0.413986
TMEM176A	0.344797	-0.100051	0.46723	0.274167
TMEM176B	0.370682	0.0407772	0.51721	0.246017
TMEM45B	-0.207195	-0.207884	0.0196569	-0.268098
TMPRSS2	-0.0892764	-0.436751	-0.123582	-0.726192
TMPRSS9	0.204284	0.150417	0.185851	0.117275
TNFRSF18	0.0975688	0.066655	0.259076	0.558651
TRIM55	-0.0271626	-0.0723108	-0.000848566	-0.06069
TRIM71	0.19445	0.283397	0.0423563	0.138509
TRPC4	0.101476	0.239767	0.0410292	0.198216
TRPV2	0.296915	0.0478305	0.444611	0.485247
TSPAN15	0.10291	-0.430002	0.180428	-0.732389
TTN	0.0549944	-0.321324	-0.180832	-0.230427
TTR	-0.0301441	-0.185559	0.0324495	0.0902491
TUBB1	0.0715258	0.233722	0.186251	-0.0184323
UBE2C	0.027468	0.0782512	0.206275	0.480488
UBE2U	-0.0365361	-0.149838	-0.0872775	-0.0835856
UCN2	0.23737	0.0701754	0.226801	-0.141901
UGT2A3	0.0344317	-0.347867	0.000282709	0.120667
UPB1	0.190108	-0.113356	-0.0583447	0.145755
USH1C	0.155905	-0.0302551	0.229686	0.205049
VEGFC	-0.177024	0.0685585	-0.352063	0.165726
VIL1	0.00692486	0.180048	0.0167619	-0.0557599
VIM	0.371681	0.0897773	0.562071	-0.00615063
VIPR1	0.126318	-0.259262	0.0177012	-0.430037
VSNL1	-0.060681	-0.177725	-0.318203	-0.55014
VSTM2A	-0.056903	-0.237117	-0.357055	-0.408799
VSTM2L	0.230313	0.0394738	0.104032	-0.043925
VWA2	0.142261	0.241733	0.0487259	-0.215466
WIPF3	0.313699	-0.172574	0.320331	-0.383515
YBX2	-0.0116231	-0.472077	0.180277	-0.524835
ZFR2	0.248328	-0.302467	0.297623	-0.656772
Beta specific genes
Gene	Coordinate.on.axis.T	Coordinate.on.axis.R	Gene.to.T.correlation	Gene.to.R.correlation
ADAM19	0.22932	-0.284658	0.363155	-0.549141
ADAMTS5	-0.209542	0.0617406	-0.460601	-0.119242
ADCYAP1	-0.22542	-0.0836774	0.0535247	-0.0239155
ADRA2A	0.0273875	-0.126932	0.110251	-0.222904
ALOX5	0.236554	-0.135994	0.330934	-0.345369
ANGPTL2	0.133478	-0.386423	0.264914	-0.68992
ANKRD33	0.0221085	-0.327	0.194713	-0.292541
ANKRD34C	-0.0797416	-0.0218485	0.0499825	-0.0288617
ANKRD6	-0.240688	-0.19602	-0.127871	-0.441562
ANO5	-0.0852694	-0.354301	-0.262123	-0.364076
ANTXR1	0.101178	-0.261029	0.0941267	-0.536686
APBB1IP	0.301608	-0.0515784	0.408834	0.453582
APOBEC2	0.0571985	-0.193793	-0.00715369	-0.281102
ARG1	-0.0443223	0.387592	0.0796698	0.769274
ARHGAP18	-0.431408	0.00574108	-0.759001	-0.210439
ARHGAP42	-0.334889	-0.19614	-0.527728	-0.415289
ASB5	0.172249	0.0704351	-0.0260177	0.181338
ASCL1	0.126818	-0.350257	-0.058892	-0.550009
ATP2B2	-0.00097317	-0.498862	-0.0344529	-0.670065
BARHL1	0.00821394	-0.351576	0.0598489	-0.419572
BEND6	-0.285082	-0.085782	-0.256889	-0.01668
BHLHE41	-0.219252	-0.218043	0.169317	-0.198324
BMP5	-0.363857	-0.0961656	-0.644907	-0.275363
BMPER	-0.117952	0.376787	-0.207994	0.490961
BNC2	0.0865895	-0.0532719	0.0232944	-0.220297
BPIFC	0.0115144	0.161194	-0.0188295	0.232994
C1QTNF1	0.418712	0.108565	0.559166	-0.00714782
CABLES1	0.0852859	-0.403785	0.192024	-0.551364
CADM2	0.00274939	-0.319343	0.0737337	-0.469793
CALD1	-0.200075	0.313703	-0.393226	0.15599
CAPN13	-0.161494	-0.0762732	-0.241654	-0.453028
CASR	0.24563	0.0434662	0.107836	-0.162023
CCDC33	-0.130358	-0.401912	-0.089798	-0.543519
CCND1	0.319737	0.0586862	0.458102	0.0659026
CD177	0.0782684	0.398474	0.189769	0.61528
CD5	0.260684	-0.249773	0.373549	-0.00551059
CD86	-0.143095	0.36596	-0.0846255	0.82527
CD8A	-0.157236	-0.066834	0.0169675	0.440574
CD9	-0.388875	0.0135567	-0.476247	-0.29186
CDH19	-0.0135152	-0.210784	-0.288716	-0.150675
CDH2	-0.0416042	-0.154096	0.0684301	-0.312659
CDH22	0.2784	-0.215844	0.329723	-0.265383
CDHR1	-0.0954866	-0.0883057	0.103707	-0.208282
CDKN1C	0.141461	-0.122582	-0.00726482	-0.492358
CHAD	0.0728485	-0.511252	0.114865	-0.697799
CHL1	-0.092178	0.414544	0.0748096	0.835613
CHODL	0.132931	-0.0522602	0.0906821	0.148915
CHRNA3	0.0756049	-0.0329826	0.0492748	0.0158801
CHST8	0.128902	-0.266789	0.193842	-0.365612
CLIC6	-0.120103	-0.428239	-0.22127	-0.574276
CLVS1	-0.000340309	0.00948517	-0.0891467	-0.227966
CLVS2	0.111834	0.0784443	0.0464581	-0.0746687
CNGA3	0.147047	0.104396	-0.0854892	0.00631685
CNKSR2	-0.10542	-0.433129	-0.197868	-0.397823
COPZ2	0.14754	0.0664082	0.169705	-0.241529
CPXM2	0.215389	-0.0327592	0.137745	-0.0908271
CRYBG3	-0.27854	0.00742408	-0.298617	-0.337565
CTNNA3	-0.231883	-0.197078	-0.1099	-0.285845
CYP2U1	0.352062	-0.0241661	0.163869	-0.316199
CYS1	0.313227	-0.208893	0.391405	-0.488269
CYYR1	-0.399238	-0.103836	-0.548531	-0.440115
DACH2	-0.00232756	0.0248513	-0.0962221	-0.114739
DAPL1	-0.0608355	-0.229316	-0.0369496	-0.0530574
DCX	0.0294591	0.0264105	-0.0650864	-0.232464
DKK3	0.0249938	0.310835	0.204518	-0.243157
DLK1	0.0751936	-0.024009	0.170608	-0.015486
DMRTA1	-0.153373	0.140151	-0.103209	0.114856
DNAJC22	0.123884	0.0593874	0.0799736	0.0390131
DNM3	0.0587625	-0.219954	-0.174218	-0.360321
DOCK10	-0.27974	0.231203	-0.286886	0.377903
DOCK11	-0.346618	0.17619	-0.584714	0.567078
DOCK2	0.0679331	0.109517	0.198464	0.548473
EDNRA	0.22188	0.107149	0.113871	-0.153072
EFHD1	-0.0319365	-0.288087	0.11349	-0.380852
ENTPD3	0.157909	0.148569	0.349576	0.118104
EPDR1	-0.254441	-0.268244	-0.367695	-0.397621
EPHA8	0.0487061	-0.00858101	0.177193	-0.066138
ERMN	-0.197361	0.235442	-0.207507	-0.0203607
ESR1	0.0418513	-0.244521	0.183031	-0.0601925
EYA2	0.24519	-0.313019	0.588894	-0.374882
FAM13C	-0.00997119	-0.369844	-0.144459	-0.400307
FAT1	0.248186	-0.149205	0.474301	-0.433746
FBN2	0.157866	0.00699814	-0.0379318	-0.358514
FBXO39	0.106702	0.208423	0.0725832	0.693336
FGD3	0.2114	0.282662	0.35337	0.690807
FOXD2	0.153273	0.0141711	0.305112	-0.0858783
FOXE1	0.17628	-0.272247	0.167796	-0.046491
FOXN4	0.0118033	-0.402684	0.237272	0.0461018
G6PC2	0.0785096	0.153853	0.00850108	-0.0267103
GABRA2	0.0133519	-0.122263	0.0638805	-0.0332008
GABRA3	-0.256493	-0.059686	-0.232399	0.0206523
GAP43	0.0643299	0.162678	0.154224	-0.358678
GCGR	-0.096073	0.0103274	0.250955	-0.289423
GCNT4	-0.0693875	0.347844	-0.017946	0.42501
GDNF	0.314899	0.18375	0.358051	-0.0590588
GFRA1	-0.162812	-0.428898	-0.208702	-0.644306
GLP1R	0.0405975	-0.45368	0.0358553	-0.550618
GPM6A	-0.455047	-0.0141304	-0.809571	-0.0980023
GPR183	-0.106605	0.0413888	0.0288412	0.521922
GPR61	0.168722	-0.145466	0.0601957	-0.0613415
GREB1	-0.0102275	-0.212851	0.191522	-0.498238
GRIA4	0.00696166	0.0496062	-0.0080105	-0.0493437
GRIN2A	0.00140757	0.161114	-0.127091	-0.202244
GRIN2D	0.0955851	-0.423387	0.240303	-0.400674
GSN	0.154005	-0.365939	0.266605	-0.605621
GUCY1A2	-0.0763475	-0.348453	-0.393437	-0.380918
HADH	0.0794476	-0.277832	0.0765696	-0.667289
HCN1	0.243174	0.00116623	0.0926373	-0.0312508
HDAC9	-0.113962	-0.0959624	-0.28083	-0.0134777
HHATL	-0.0124484	-0.359608	0.234735	-0.503615
HMOX1	0.216765	0.206967	0.378661	0.315697
HS3ST2	-0.119254	-0.198887	0.0812818	-0.0626845
HSPB6	0.281936	-0.172014	0.443244	-0.0877317
IAPP	0.0173158	0.267501	0.00978027	0.80854
IGF2	0.304267	-0.266303	0.373082	-0.556005
IGSF1	0.00555831	-0.236133	0.0487947	-0.42842
IGSF11	-0.140715	-0.253335	0.156853	-0.242794
IL20RA	0.0270267	0.0564162	0.0219962	0.00402258
IL5RA	-0.370989	-0.0424691	-0.353314	0.123599
ILDR1	0.210389	-0.372653	0.328229	-0.382551
INSRR	-0.0505655	-0.0476475	-0.094723	-0.0302329
ITGA10	0.26845	-0.282088	0.303548	-0.34817
ITGA4	-0.0833044	0.0321373	-0.21759	0.451983
ITGBL1	0.290187	-0.0858218	0.131219	-0.348509
KCNA1	-0.143491	-0.143714	0.00963358	-0.248221
KCNA2	0.177915	-0.000355703	-0.163722	-0.376105
KCNF1	-0.0576788	0.117892	0.157062	-0.218737
KCNH1	0.176714	0.246138	0.202945	-0.198744
KCNH7	-0.0248447	-0.137663	-0.1782	-0.13631
KCNJ16	-0.10377	-0.279043	0.114178	-0.175597
KCNQ2	-0.260358	-0.0565551	0.0379904	-0.170186
KCNQ3	0.00656147	0.137564	0.0464179	0.0803704
KCTD8	-0.170452	-0.374986	-0.392744	-0.542376
KIF26A	0.292858	-0.300928	0.333978	-0.706889
KIRREL3	0.340496	-0.128214	0.138659	-0.250369
KLF14	0.0213773	-0.238332	0.096429	-0.0370857
KLHL14	-0.154707	0.127211	-0.138586	-0.175566
KLHL34	0.194924	0.113871	0.0517621	-0.0435611
LPAR4	0.15186	-0.0462719	-0.343046	-0.30562
LPAR5	0.402807	-0.0911509	0.508872	-0.037861
LRFN2	0.039202	0.107488	0.0584213	-0.0776125
LRRN3	-0.148877	-0.368039	-0.371828	-0.501216
LRRTM1	0.335602	-0.128568	0.153734	-0.141005
LRRTM3	-0.0972289	0.100061	0.100617	-0.0840891
MAEL	-0.295562	-0.202006	-0.0579065	0.0119672
MAFA	-0.0680931	0.113659	0.137604	-0.0928339
MAGEE2	0.057609	-0.167066	0.0834894	-0.280602
MAMDC2	-0.049756	-0.400157	-0.119643	-0.748553
MAPT	0.258723	-0.281134	0.290674	-0.712171
MEG3	0.362988	-0.176313	0.414433	-0.537654
MMP17	0.451586	0.0711889	0.600049	-0.091058
MORN5	-0.119102	-0.402413	-0.33235	-0.283139
MPEG1	0.00198143	0.476268	0.0262091	0.819857
MRGPRE	0.166605	-0.277727	0.296402	-0.481314
MSR1	-0.12286	0.436265	-0.00580958	0.909359
MUC19	0.33966	0.0953579	0.347668	0.118337
MYCN	-0.0305156	-0.13651	0.119219	-0.272487
NAALAD2	0.011825	-0.26402	-0.0632141	-0.275693
NAT8L	0.199867	-0.374083	0.215404	-0.303274
NCAM2	-0.276764	-0.160577	-0.301445	-0.199953
NCAN	-0.189997	-0.22135	0.098117	-0.109924
NDRG4	0.34695	0.00590209	0.358731	-0.358022
NECAB1	-0.251416	-0.187797	-0.0854594	-0.109624
NEFL	-0.0253598	-0.212358	0.0700717	-0.0610403
NEFM	-0.00225866	0.126773	0.073389	-0.0431344
NIPAL4	0.158765	0.157582	0.189763	0.0732901
NKX6-3	0.0515297	-0.11444	-0.0246245	-0.0776169
NPPC	0.175067	-0.0992437	0.137915	0.0860805
NPTX2	0.267838	-0.101353	0.324751	0.0905645
NPY	0.0604908	0.198735	0.328662	0.117288
NRG1	0.258075	0.199992	0.208913	0.206747
NRG3	0.0291191	0.0685309	-0.0172492	-9.28e-05
NTN1	0.423206	-0.0178594	0.418054	-0.151941
NTNG2	0.392692	-0.112876	0.51296	-0.289755
NXPH3	0.0922105	-0.33498	0.141468	-0.394095
OLFM1	0.306707	0.157428	0.423502	0.278488
OLFML2B	0.228633	0.179459	0.49784	0.304923
OLIG1	-0.115943	-0.278495	0.0742912	-0.0683295
OLIG3	0.231024	-0.153815	0.0679057	-0.449065
OPRD1	-0.156029	0.015993	0.109664	-0.17336
OXGR1	-0.203487	-0.116738	-0.0790228	0.0636933
P2RX2	0.203793	0.0917545	0.215969	-0.194933
P2RY1	-0.137745	-0.163821	-0.235011	-0.0851219
PALMD	-0.351265	-0.0947334	-0.184851	-0.520838
PAX5	0.253855	-0.0115467	0.205181	-0.0587025
PCDH7	-0.0814341	0.323256	-0.00607066	0.4114
PCSK1	-0.116653	-0.19284	-0.225845	-0.11273
PCSK9	0.0246535	0.0229615	0.129331	-0.0195499
PDE3A	0.185632	-0.156705	-0.115854	-0.530298
PEX5L	-0.0396399	-0.0733724	0.0643423	-0.0998844
PFKFB2	-0.231701	-0.362406	-0.336167	-0.598292
PHACTR3	0.020313	0.175089	-0.00645692	0.0416947
PHYHIP	0.426634	-0.0553831	0.39836	-0.211862
PIK3R5	0.463469	0.00163772	0.539318	0.490006
PKIB	-0.288363	0.139167	-0.213507	0.48256
PLA2G4A	-0.276197	0.246464	-0.496589	0.496621
PLCH2	0.0742676	-0.481147	0.148962	-0.669085
PLXNA4	0.184345	-0.276632	0.225627	-0.444845
PON1	-0.233773	-0.334299	-0.527674	-0.466012
PPM1E	-0.263814	-0.182405	-0.192294	-0.0850112
PPP1R16B	-0.0419017	0.153817	0.0118113	-0.171984
PRPH	0.0948499	0.053523	0.178561	0.117225
PRTG	-0.0488552	-0.0836611	-0.141695	-0.178772
PRUNE2	0.035838	-0.00372895	0.0358206	0.17712
PTGER2	0.0374663	0.243338	0.264622	0.321287
PTGS2	-0.202584	0.269069	-0.235704	0.298862
PTPRK	-0.203599	0.0414331	-0.0771503	-0.403984
PTPRU	0.204131	-0.34609	0.300799	-0.675971
RAPGEF5	-0.243784	0.034138	-0.336521	-0.19128
RASD2	0.36453	-0.12002	0.389586	-0.380465
RASGRF2	-0.149755	-0.339297	-0.194732	-0.599894
RBMS1	0.261194	0.0540025	0.228437	-0.0926843
RFX4	0.020811	-0.23158	0.0971727	-0.218653
RFX8	0.310771	-0.0946086	0.0269544	-0.120157
RGS16	0.0837632	0.465139	0.263378	0.794838
RIMBP3	0.0521652	-0.286469	0.0695772	-0.234998
RNASEL	-0.219359	0.203372	-0.435834	0.385755
RNF186	0.0573701	-0.518419	0.18891	-0.815052
ROBO1	-0.0436945	-0.325435	-0.103399	-0.498552
RPH3A	-0.0553705	0.14849	0.120341	0.0097877
RXRG	0.216381	-0.130989	0.177066	0.0358599
RYR2	-0.241109	-0.092801	-0.168505	-0.433999
SEMA6A	0.280978	-0.322636	0.257698	-0.627542
SERTAD4	0.0373281	-0.0696879	-0.0395114	-0.323853
SFRP4	0.179178	-0.219411	-0.00160476	-0.170591
SFTPA1	-0.0545233	-0.477829	-0.210138	-0.670552
SGIP1	0.214707	-0.22571	-0.0175201	-0.476487
SHISA6	0.171824	-0.184569	0.0906618	-0.23637
SIPA1L2	0.429904	-0.133992	0.464455	-0.537302
SIX2	-0.165753	-0.2963	-0.0438294	-0.196188
SIX3	-0.129796	-0.212328	-0.171426	-0.341813
SLC15A3	0.22481	0.331243	0.312387	0.812766
SLC17A6	-0.0169715	0.19115	0.074439	-0.0362819
SLC18A2	-0.100513	-0.0515451	-0.129742	-0.143135
SLC1A3	-0.0100669	-0.123045	-0.0660492	-0.39224
SLC24A2	-0.166067	-0.0522856	-0.0206411	-0.133639
SLC27A2	-0.175797	-0.375466	-0.0377657	-0.102345
SLC27A6	-0.147429	0.0987229	-0.0641835	0.0609912
SLC2A10	0.244473	0.0208395	0.312111	-0.160005
SLC2A12	-0.127688	-0.288209	-0.301869	-0.328603
SLC2A2	0.144263	-0.0462857	0.00740392	0.0478525
SLC35D3	-0.206974	-0.287337	-0.0454709	-0.4065
SLC45A3	0.173955	-0.362842	0.22646	-0.411703
SLC6A6	0.19237	-0.281402	0.46674	-0.355267
SLC9A9	-0.0327102	-0.349343	0.00733933	-0.317983
SLCO3A1	0.360947	-0.178258	0.534937	-0.301254
SNCB	0.133312	-0.189344	0.0844586	-0.0384003
SOD3	0.438638	-0.143272	0.701559	-0.2774
SOX10	0.358657	-0.142626	0.264864	-0.196768
SP5	0.160252	-0.340614	0.297903	-0.463741
SPAG6	-0.286372	-0.350032	-0.558605	-0.45681
SPINK2	-0.0436412	0.0575885	-0.104098	0.0926589
SPP1	-0.0247242	0.364002	-0.038146	0.508148
SSPN	-0.0549413	-0.0841989	-0.163001	-0.456696
SSTR4	0.23177	-0.258821	0.0906192	-0.248448
ST6GAL1	0.395723	-0.138109	0.316246	-0.406426
STEAP3	0.434842	-0.136708	0.540273	-0.345806
SULF1	-0.0514628	0.26817	-0.223797	0.0456934
SULF2	0.308544	0.0288403	0.439157	-0.029994
SYNE2	0.0675406	-0.435039	0.0129982	-0.801789
SYNM	-0.0131063	-0.379208	-0.202571	-0.672948
SYT1	0.201845	0.0584403	0.11484	-0.124915
SYT16	-0.0365897	0.256221	0.0288315	0.148832
TCHH	-0.100949	-0.200918	-0.254112	-0.196414
TEC	-0.218681	0.306782	-0.0912686	0.584907
TEKT1	-0.398329	-0.211646	-0.539969	-0.249052
TGFBR3	0.0835798	-0.173332	0.162505	-0.462602
TH	0.354556	-0.0855671	0.17107	-0.0437231
THBD	-0.166038	-0.33471	-0.114387	-0.585558
TIMP2	0.354741	-0.244702	0.666424	-0.266067
TM6SF2	0.134079	-0.420794	0.249776	-0.45564
TMEM108	0.311924	0.00435366	0.428318	-0.154112
TMEM132C	0.131451	-0.400035	0.0258131	-0.574001
TMEM150C	0.0626197	-0.16255	-0.00454846	-0.420236
TMEM37	0.354996	0.125773	0.535249	0.330226
TNFRSF11A	-0.121448	0.40517	0.119736	0.694581
TNS1	0.312979	-0.230204	0.454526	-0.572851
TPPP3	0.0896608	-0.497263	0.0467048	-0.758188
TRPM5	0.0796294	-0.110173	0.101464	-0.310022
TSHZ2	0.262198	0.0460494	0.296928	-0.207169
TSHZ3	0.206199	0.048907	0.415814	-0.215654
TSPAN1	-0.1994	-0.330631	-0.227799	-0.466396
TUBB2A	0.366975	0.196011	0.49788	0.46304
TUBB2B	0.223005	0.239466	0.252081	0.283306
TWF2	0.435736	-0.0141029	0.578059	0.264014
TXLNB	-0.00513245	-0.220343	-0.0543186	-0.441471
UNC5A	0.111313	0.136403	0.0953468	-0.0638185
UNC5C	0.0313081	-0.0089871	-0.178712	-0.140901
UNC5D	-0.0113382	0.0690196	-0.0793212	-0.199095
VAT1L	0.172573	0.0514709	0.18684	-0.138507
VAV3	-0.352916	0.144303	-0.313167	0.247393
VAX2	0.338376	0.0928837	0.0783703	-0.00643017
VWA3A	-0.224134	-0.357441	-0.167818	-0.533389
VWA3B	-0.24723	-0.364795	-0.234272	-0.554375
WLS	-0.452367	0.0316098	-0.772762	-0.0199613
WSCD2	0.340164	-0.212895	0.468259	-0.489399
XDH	0.0218526	0.221156	0.206924	0.517962
ZCCHC12	-0.118922	-0.219537	-0.0811522	-0.270602
ZMAT4	0.222759	-0.299452	-0.0939011	-0.452143
ZSWIM2	-0.162443	-0.14551	-0.0285525	0.144426
